# Defining the heterogeneous molecular landscape of lung cancer cell responses to epigenetic inhibition

**DOI:** 10.1101/2024.05.23.592075

**Authors:** Chuwei Lin, Catherine M. Sniezek, Christopher D. McGann, Rashmi Karki, Ross M. Giglio, Benjamin A. Garcia, José L. McFaline-Figeroa, Devin K. Schweppe

## Abstract

Epigenetic inhibitors exhibit powerful antiproliferative and anticancer activities. However, cellular responses to small-molecule epigenetic inhibition are heterogeneous and dependent on factors such as the genetic background and metabolic state of cells, as well as on-/off-target engagement of individual small-molecule compounds. The molecular study of the extent of this heterogeneity often measures changes in a single cell line. To more comprehensively profile the effects of small-molecule perturbations and their influence on heterogeneous cellular responses, we present a molecular resource based on the quantification of chromatin, proteome, and transcriptome remodeling due to histone deacetylase inhibitors (HDACi) in non-isogenic cell lines. Through quantitative molecular profiling of 10,621 proteins, these data reveal coordinated molecular remodeling of HDACi treated cancer cells. HDACi-regulated proteins differ greatly across cell lines with consistent (JUN, MAP2K3, CDKN1A) and divergent (CCND3, ASF1B, BRD7) cell-state effectors. Together these data provide valuable insight into cell-type driven and heterogeneous responses that must be taken into consideration when monitoring molecular perturbations in culture models. We have also built a web interface for the extensive amount of data to allow users to explore the data as a resource for understanding chemical perturbation of diverse cell types.
