## Supplementary table 1 for "Defining the heterogeneous molecular landscape of lung cancer cell responses to epigenetic inhibition"

Supplementary Table 1. large-scale analysis of drug perturbations.
Name	Type	Cell line	No. of drugs	Drug Concentration	Duration	Reference
This dataset	Proteomics	A549, H292, HCT116, PC9, PSC1	6	10 uM	24h
DeepCoverMOA	Proteomics	HCT116	875	10 uM	24 h	Mitchell et al., 2023
Sci-plex	Transcriptomics	A549, K562, and MCF7	188	10 nM, 100 nM, 1 uM, 10 uM	24 h	Srivatsan et al., 2020
PRISM	Viability assay	578 cell lines, including H292, HCT116, PC-9 & A549	1448	610 pM, 2.4 nM, 9.8 nM, 39 nM, 156 nM, 625 nM, 2.5 uM, 10 uM	5 days	Corsello et al., 2020
decryptM	PTM & proteomics	13 cell lines, including PC9 & A549	31	10 nM, 30 nM, 100 nM, 300 nM, 1 uM, 3 uM, 10 uM, 30 uM, 100 uM		Zecha et al., 2023
decryptE	Proteomics	Jurkat	144	1 nM, 10 nM, 100 nM, 1uM, 10 uM	18 h	Eckert et al., 2024
