## Supplementary table 2 for "Defining the heterogeneous molecular landscape of lung cancer cell responses to epigenetic inhibition"

Supplementary table 2 Information about five cell lines used in this study.
Supplier	Supplier ID	CCLE_ID	depMapID	Cellosaurus	Cosmic	Sanger ID	Abb. Name	Disease	Disease Subtype	Primary/Metastasis	Gender	Age	Race	Ancestry	Smoker Status	Growth Pattern	Growth Medium	Freezing.Medium	Driver mutations
ATCC	CRL-1848	NCIH292_LUNG	ACH-001075	CVCL_0455	753604	SIDM00493	H292	Non-Small Cell Lung Cancer	Mucoepidermoid Carcinoma	Metastatic	female	32	african_american	African	Non-Smoker	Adherent	RPMI-1640+10% FBS	5% DMSO	BIRC6,CBLC,KNL2,CDH1,NF2,HSPG2
ATCC	CCL-185	A549_LUNG	ACH-000681	CVCL_0023	905949	SIDM00903	A549	Non-Small Cell Lung Cancer	Adenocarcinoma	Primary	male	58	caucasian	European	Unknown	Adherent	RPMI-1640+10%FBS	5% DMSO	KEAP1, ZNRF3, STK11,ATR,KRAS,NIPBL,SMARCA4
RCB	RCB4455	PC9_LUNG	ACH-000779	CVCL_B260	753608	SIDM00236	PC9	Non-Small Cell Lung Cancer	Adenocarcinoma	Metastatic	male	45	japanese	Asian	Unknown	Adherent	RPMI-1640+10% FBS	5% DMSO	EGFR, TP53, KMT2C, CDKN2A, ZNF626, FAT2
ATCC	CCL-247	HCT116_LARGE_INTESTINE	ACH-000971	CVCL_0291	905936	SIDM00783	HCT116	Colorectal Adenocarcinoma	Colon Adenocarcinoma	Primary	male	48	caucasian	European	Unknown	Adherent	RPMI-1640+10% FBS	5% DMSO	ACVR2A, BRCA2, CDKN2A, CTNNB1, EP300, KRAS,PIK3CA, TGFBR2, TP53
NA	NA	NA	NA	CVCL_5622	NA	NA	PSC1	Non-Small Cell Lung Cancer	adenocarcinoma	NA	NA	NA	NA	NA	Unknown	Adherent	RPMI-1640+10% FBS	5% DMSO
